# The ancestral shape of the access proton path of mitochondrial ATP synthases revealed by a split subunit-a

**DOI:** 10.1101/2023.02.25.530031

**Authors:** Jonathan E. Wong, Alena Zíková, Ondřej Gahura

## Abstract

The passage of protons across membranes through F_1_F_o_-ATP synthases spins their rotors and drives synthesis of ATP. While the principle of torque generation by proton transfer is known, the mechanisms and routes of proton access and release and their evolution are not fully understood. Here, we show that the entry site and path of protons in the lumenal half-channel of mitochondrial ATP synthases are largely defined by a short N-terminal α-helix of subunit-a. In *Trypanosoma brucei* and other Euglenozoa, the α-helix is part of another polypeptide chain that is a product of subunit-a gene fragmentation. This α-helix and other elements forming the proton pathway are widely conserved across eukaryotes and in Alphaproteobacteria, the closest extant relatives of mitochondria, but not in other bacteria. The α-helix blocks one of two proton routes found in *Escherichia coli*, resulting in the single proton entry site in mitochondrial and alphaproteobacterial ATP synthases. Thus, the shape of the access half-channel predates eukaryotes and originated in the lineage from which mitochondria evolved by endosymbiosis.
