## Supplementary table 1 for "The ancestral shape of the access proton path of mitochondrial ATP synthases revealed by a split subunit-a"

### Sheet: Subunit a
Supplemental Table S1, sheet 1, related to Figure 2: Features of subunits-a
Species	Taxonomy (level 1)	Taxonomy (level 2)	Taxonomy (level 3)	Accession ID (NCBI or UniProt)	Genome	hN	h1	hN sequence	hydropathy			H	D/E
									full length	h1/h2-h6	h5-h6
Trypanosoma brucei	Discoba	Euglenozoa	Kinetoplastea	AAA97428.1	mitochondrial	N	Y	------	1.95887	1.9578	2.037	Y	Y
Trypanosoma cruzi	Discoba	Euglenozoa	Kinetoplastea	AAA81668.1	mitochondrial	N	Y	------	1.9215	1.9191	2.0056	Y	Y
Leishmania major	Discoba	Euglenozoa	Kinetoplastea	Sinha and Wideman, 2023	mitochondrial	N	Y	------	1.3623	1.4378	1.8636	Y	Y
Euglena gracilis	Discoba	Euglenozoa	Euglenida	6TDU_F	mitochondrial	N	Y	------	0.69708	0.6839	0.9927	N	N
Sulcionema specki	Discoba	Euglenozoa	Diplonemea	QHQ98698.1	mitochondrial	N	Y	------	1.2087	1.2087	1.232	Y	N
Rhynchopus humris	Discoba	Euglenozoa	Diplonemea	QHQ98668.1	mitochondrial	N	Y	------	0.9822	0.9822	1.202	Y	N
Heterolobosea sp. BB2 (NCBI:txid1239300)	Discoba	Heterolobosea	Pharyngomonada	AQL10476.1	mitochondrial	Y	Y	SPFEQF	1.11514	1.22018	1.34425	Y	Y
Pharyngomonas kirbyi	Discoba	Heterolobosea	Pharyngomonada	YP_009370839.1	mitochondrial	Y	Y	SPFEQF	1.2375	1.27022	1.48571	Y	Y
Acrasis kona	Discoba	Heterolobosea	Tetramitia	YP_009117115.1	mitochondrial	Y	Y	NPFEQF	1.1908	1.28975	1.61491	Y	Y
Naegleria fowleri	Discoba	Heterolobosea	Tetramitia	YP_007890055.1	mitochondrial	Y	Y	SPFEQF	1.33887	1.44348	1.8386	Y	Y
Naegleria gruberi	Discoba	Heterolobosea	Tetramitia	NP_066534.1	mitochondrial	Y	Y	SPFEQF	1.2604	1.44348	1.8386	Y	Y
Tsukubamonas globosa	Discoba	Tsukubamonadida	Tsukubamonadida	YP_009004130.1	mitochondrial	Y	Y	SVFEQF	1.11423	1.12687	1.39027	Y	Y
Andalucia godoyi	Discoba	Jakobida	Andalucina	YP_007890509.1	mitochondrial	Y	Y	SPFEQF	1.22289	1.27956	1.3946	Y	Y
Reclinomonas americana	Discoba	Jakobida	Histionina	NP_044804.1	mitochondrial	Y	Y	SPFEQF	1.14538	1.22356	1.47027	Y	Y
Palpitomonas bilix	Cryptista	Palpitomonas	Palpitomonas	YP_009317253.1	mitochondrial	Y	Y	SPLEQF	1.0935	1.0885	1.29286	Y	Y
Leucocryptos marina	Cryptista	Kathablepharidophyta	Kathablepharidaceae	YP_009730082.1	mitochondrial	Y	Y	SPLEQF	1.18359	1.30313	1.41009	Y	Y
Hemiarma marina	Cryptista	Cryptophyta	Goniomonadea	BBQ05343.1	mitochondrial	Y	Y	SPFEQF	1.13135	1.18089	1.47207	Y	Y
Rhodomonas salina	Cryptista	Cryptophyceae	Cryptophyceae	NP_066477.1	mitochondrial	Y	Y	SPLEQF	1.25142	1.30711	1.54865	Y	Y
Guillardia theta	Cryptista	Cryptophyta	Cryptophyceae	QBJ06299.1	mitochondrial	Y	Y	SPLEQF	1.13695	1.18311	1.47027	Y	Y
Hemiselmis andersenii	Cryptista	Cryptophyta	Cryptophyceae	YP_001874775.1	mitochondrial	Y	Y	SPLEQF	1.15466	1.23333	1.48378	Y	Y
Picobiliphyte sp. MS584-11 (NCBI:txid1157699)	Archaeplastida	Picozoa	Picozoa	ATY40887.1	mitochondrial	Y	Y	TPLEQF	0.895931	1.26872	1.51518	Y	Y
Porphyra purpurea	Archaeplastida	Rhodophyta	Bangiales	NP_049309.1	mitochondrial	Y	Y	SPLEQF	1.11016	1.17378	1.55315	Y	Y
Cyanidioschyzon merolae	Archaeplastida	Rhodophyta	Cyanidiales	NP_059364.1	mitochondrial	Y	Y	SPLEQF	1.31804	1.45422	1.61982	Y	Y
Cyanophora paradoxa	Archaeplastida	Glaucophyta	Cyanophoraceae	YP_006280845.1	mitochondrial	Y	Y	NPIEQF	1.26096	1.35487	1.60991	Y	Y
Glaucocystis incrassata	Archaeplastida	Glaucophyta	Glaucocystaceae	YP_004222760.1	mitochondrial	Y	Y	SPLEQF	1.26574	1.29733	1.31081	Y	Y
Nephroselmis olivacea	Archaeplastida	Viridiplantae	Chlorophyta	YP_665678.1	mitochondrial	Y	Y	SPLEQF	1.2208	1.24714	1.50901	Y	Y
Pedinomonas minor	Archaeplastida	Viridiplantae	Chlorophyta	NP_050058.1	mitochondrial	Y	Y	DYIFQF	1.40486	1.39304	1.27478	Y	Y
Prototheca wickerhamii	Archaeplastida	Viridiplantae	Chlorophyta	QOZ41736.1	mitochondrial	Y	Y	SPLEQF	1.07756	1.18451	1.44595	Y	Y
Pycnococcus provasolii	Archaeplastida	Viridiplantae	Chlorophyta	YP_003495134.1	mitochondrial	Y	Y	SPLEQF	1.14217	1.11681	1.29099	Y	Y
Chlamydomonas reinhardtii	Archaeplastida	Viridiplantae	Chlorophyta-Chlorophyceae	XP_001689492.1	nuclear	N	N	------	0.505	0.754077	1.10952	Y	Y
Polytomella sp. Pringsheim 198.80	Archaeplastida	Viridiplantae	Chlorophyta-Chlorophyceae	CBK55668.1	nuclear	N	N	------	0.421407	0.555794	0.94127	Y	Y
Scenedesmus sp. PABB004	Archaeplastida	Viridiplantae	Chlorophyta-Chlorophyceae	KAF8054278.1	mitochondrial	N	N	------	0.676898	0.680443	1.09083	Y	Y
Tetradesmus obliquus	Archaeplastida	Viridiplantae	Chlorophyta-Chlorophyceae	NP_057983.1	mitochondrial	N	N	------	0.697039	0.670677	1.08083	Y	Y
Mesostigma viride	Archaeplastida	Viridiplantae	Streptophyta-Mesostigma	YP_665686.1	mitochondrial	Y	Y	SPLEQF	1.15675	1.20974	1.34505	Y	Y
Marophrys sp. SRT127	Archaeplastida	Viridiplantae	Streptophyta-Embryophyta	BBH42929.1	mitochondrial	Y	Y	SPLEQF	0.92113	0.937752	1.45047	Y	Y
Marchantia polymorpha	Archaeplastida	Viridiplantae	Streptophyta-Embryophyta	YP_009479683.1	mitochondrial	Y	Y	SPLEQF	1.17222	1.19476	1.34234	Y	Y
Nicotiana tabacum	Archaeplastida	Viridiplantae	Streptophyta-Embryophyta	YP_173362.1	mitochondrial	Y	Y	SPLEQF	0.445063	0.857551	1.072	Y	Y
Arabidopsis thaliana	Archaeplastida	Viridiplantae	Streptophyta-Embryophyta	YP_009472120.2	mitochondrial	Y	Y	SPLDQF	0.746418	1.19483	1.41071	Y	Y
Pisum sativum	Archaeplastida	Viridiplantae	Streptophyta-Embryophyta	AAR16718.2	mitochondrial	Y	Y	SPLEQF	0.846237	0.957082	1.10797	Y	Y
Ancoracysta twista	Provora	Alveida	Alveidea	YP_009446417.1	mitochondrial	Y	Y	TPLEQF	1.15887	1.16667	1.41982	Y	Y
Chrysochromulina tobinii	Haptista	Haptophyta	Prymnesiophyceae	AHY04430.1	mitochondrial	Y	Y	SPLEQF	1.1836	1.2354	1.48469	Y	Y
Emiliania huxleyi	Haptista	Haptophyta	Prymnesiophyceae	AEI29467.1	mitochondrial	Y	Y	SPLEQF	1.23374	1.28496	1.4982	Y	Y
Telonemida sp. (NCBI:txid2652706)	TSAR	Telonemia	Telonemia	QFP99096.1	mitochondrial	Y	Y	SPLEQF	1.02789	1.05874	1.26916	Y	Y
Paracercomonas marina	SAR	Rhizaria	Cercozoa-Monadophilosa	XP_002768201.1	mitochondrial	Y	Y	GPLAQF	0.945714	0.934632	1.51574	Y	Y
Bigelowiella natans	SAR	Rhizaria	Cercozoa-Chlorarachniophyta	HQ840955.1	mitochondrial	Y	Y	SPLEQF	1.37125	1.35983	1.4045	Y	Y
Polymyxa betae	SAR	Rhizaria	Cercozoa-Endomyxa	YP_010227889.1	mitochondrial	Y	Y	TPLEQF	1.157	1.2186	1.4086	Y	Y
Thraustochytrium aureum	SAR	Stramenopiles	Bigyra	AAG23663.1	mitochondrial	Y	Y	SPLEQF	1.36614	1.41886	1.80893	Y	Y
Cafeteria burkhardae	SAR	Stramenopiles	Bigyra	KAA0145459.1	mitochondrial	Y	Y	SPFEGF	0.888032	0.933708	1.25089	Y	Y
Phaeodactylum tricornutum	SAR	Stramenopiles	Girysta-Ochrophyta-Diatoms	ADY18510.1	mitochondrial	Y	Y	APLEQF	0.975591	1.00565	1.46481	Y	Y
Thalassiosira pseudonana	SAR	Stramenopiles	Girysta-Ochrophyta-Diatoms	YP_316589.1	mitochondrial	Y	Y	TPLEQF	1.16523	1.16738	1.42342	Y	Y
Chattonella marina	SAR	Stramenopiles	Girysta-Ochrophyta-Raphidiophyceae	YP_003434240.1	mitochondrial	Y	Y	SPLEQF	1.11434	1.19123	1.38649	Y	Y
Aphanomyces invadans	SAR	Stramenopiles	Gyrista-Oomycetes	YP_009327280.1	mitochondrial	Y	Y	SPLEQF	1.22469	1.27059	1.49252	Y	Y
Colponema vietnamica	SAR	Alveolata	Colponemida	ATY40858.1	mitochondrial	Y	Y	SPLIQF	0.9504	1.04204	1.2125	Y	Y
Paramecium caudatum	SAR	Alveolata	Ciliophora	NP_050058.1	mitochondrial	N	Y*	------	0.677427	0.891954	0.679739	N	N
Tetrahymena thermophila	SAR	Alveolata	Ciliophora	NP_149365.1	mitochondrial	N	Y*	------	0.456726	0.715867	0.486875	N	N
Oxyrrhis marina	SAR	Alveolata	Dinoflagellata	CAMPEP_0204268958	nuclear	N	N	------	0.364286	0.427869	0.427869	N	Y
Hematodinium sp.	SAR	Alveolata	Dinoflagellata	Hema_GEMP01085194.1.p1	nuclear	N	N	------	0.547264	-	0.821667	N	Y
Perkinsus marinus	SAR	Alveolata	Perkinsidae	XP_002768201.1	nuclear	N	N	------	0.353	-	0.622523	N	Y
Chromera velia	SAR	Alveolata	Colpodellida	A0A0G4H2K0	nuclear	N	N	------	0.129293	-	1.07312	N	Y
Vitrella brassicaformis	SAR	Alveolata	Colpodellida	A0A0G4FGS7	nuclear	N	N	------	0.077652	-	1.17917	N	Y
Theileria annulata	SAR	Alveolata	Apicomplexa	XP_953812.1	nuclear	N	N	------	0.120098	-	1.07872	N	Y
Plasmodium falciparum	SAR	Alveolata	Apicomplexa	XP_001349093.1	nuclear	N	N	------	0.230726	-	1.02553	N	Y
Toxoplasma gondii	SAR	Alveolata	Apicomplexa	XP_002364282.1	nuclear	N	N	------	0.428571	-	1.1617	N	Y
Babesia microti	SAR	Alveolata	Apicomplexa	XP_012648731.1	nuclear	N	N	------	0.288601	-	1.1617	N	Y
Eimeria tenella	SAR	Alveolata	Apicomplexa	XP_013233242.1	nuclear	N	N	------	0.60628	-	1.26489	N	Y
Cyclospora cayetanensis	SAR	Alveolata	Apicomplexa	XP_026194351.1	nuclear	N	N	------	0.521264	-	1.15851	N	Y
Malawimonas californiana	Malawimonadidae	Malawimonadidae	Malawimonadidae	YP_009118106.1	mitochondrial	Y	Y	SPLEQF	1.18554	1.16844	1.42703	Y	Y
Malawimonas jakobiformis	Malawimonadidae	Malawimonadidae	Malawimonadidae	NP_066326.1	mitochondrial	Y	Y	SPLEQF	1.15806	1.16844	1.42703	Y	Y
Diphylleia rotans	CRuMs	Collodyctyonidae	Collodyctyonidae	YP_009245580.1	mitochondrial	Y	Y	SPLEQF	1.14669	1.19558	1.275	Y	Y
Acanthamoeba castellanii	Amoebozoa	Discosea	Centramoebida	NP_042562.1	mitochondrial	Y	Y	NPLEQF	1.117	1.18705	1.31651	Y	Y
Dictyostelium discoideum	Amoebozoa	Evosea	Eumycetozoa	NP_050086.1	mitochondrial	Y	Y	SLFEQF	1.37213	1.4518	1.62617	Y	Y
Vermamoeba (Hartmannella) vermiformis	Amoebozoa	Tubulinea	Echinamoebida	YP_003540835.1	mitochondrial	Y	Y	PIFDYF	1.13761	1.17613	1.32385	Y	Y
Thecamonas trahens	Obazoa	Apusomonadida	Apusomonadida	YP_009121402.1	mitochondrial	Y	Y	TPLEQF	1.19565	1.24061	1.32202	Y	Y
Allomyces macrogynus	Obazoa	Opisthokonta-Holomycota	Fungi	NP_043730.1	mitochondrial	Y	Y	NPLEQF	1.13512	1.22894	1.37931	Y	Y
Dekkera (Brettanomyces) bruxellensis	Obazoa	Opisthokonta-Holomycota	Fungi	YP_003127076.1	mitochondrial	Y	Y	SPLDQF	1.24863	1.32611	1.4027	Y	Y
Saccharomyces cerevisiae	Obazoa	Opisthokonta-Holomycota	Fungi	NP_009313.1	mitochondrial	Y	Y	SPLDQF	1.0973	1.19425	1.5045	Y	Y
Fonticula alba	Obazoa	Opisthokonta-Holomycota	Rotosphaerida	XP_009498422.1	mitochondrial	Y	Y	SPLSQY	1.21557	1.28027	1.39725	Y	Y
Nuclearia simplex (Parvularia atlantis)	Obazoa	Opisthokonta-Holomycota	Rotosphaerida	YP_007476166.1	mitochondrial	Y	Y	SPLEQF	1.05381	1.08705	1.35909	Y	Y
Capsaspora owczarzaki	Obazoa	Opisthokonta-Holozoa	Filasterea	AGE93597.1	mitochondrial	Y	Y	SPVEQF	1.09563	1.11913	1.48649	Y	Y
Monosiga brevicollis	Obazoa	Opisthokonta-Holozoa	Choanoflagellata	NP_696967.1	mitochondrial	Y	Y	SAFDQF	1.10271	1.14956	1.34685	Y	Y
Gordionus alpestris	Obazoa	Opisthokonta-Holozoa	Metazoa	QDH52421.1	mitochondrial	Y	Y	NLFSSF	0.801316	0.84218	1.15859	Y	Y
Caenorhabditis elegans	Obazoa	Opisthokonta-Holozoa	Metazoa	NP_006956.1	mitochondrial	N	Y	------	1.35172	0.961616	0.823158	Y	Y
Mnemiopsis leidyi	Obazoa	Opisthokonta-Holozoa	Metazoa	Sinha and Wideman, 2023	nuclear	N	?	------	0.6044	0.6338	1.0571	Y	Y
Drosophila melanogaster	Obazoa	Opisthokonta-Holozoa	Metazoa	AAB59242.1	mitochondrial	Y	Y	NLFSVF	0.966332	0.87381	0.988235	Y	Y
Penaeus californiensis	Obazoa	Opisthokonta-Holozoa	Metazoa	ACB30094.1	mitochondrial	Y	Y	NLFSVF	1.01964	1.03561	1.18529	Y	Y
Homo sapiens	Obazoa	Opisthokonta-Holozoa	Metazoa	YP_003024031.1	mitochondrial	Y	Y	NLFASF	0.95177	0.966038	1.23524	Y	Y
Bos taurus	Obazoa	Opisthokonta-Holozoa	Metazoa	CAA24002.1	mitochondrial	Y	Y	NLFTSF	0.896875	0.937264	1.25524	Y	Y
Mus musculus	Obazoa	Opisthokonta-Holozoa	Metazoa	NP_904333.1	mitochondrial	Y	Y	NLFASF	0.943363	0.981132	1.26381	Y	Y
Gallus gallus	Obazoa	Opisthokonta-Holozoa	Metazoa	ARJ60443.1	mitochondrial	Y	Y	SFFDQF	0.963877	0.992891	1.30952	Y	Y
Danio rerio	Obazoa	Opisthokonta-Holozoa	Metazoa	NP_059336.1	mitochondrial	Y	Y	SFFDQF	1.137	1.18545	1.57524	Y	Y
Acropora digitifera	Obazoa	Opisthokonta-Holozoa	Metazoa	YP_008815470.1	mitochondrial	Y	Y	AYFDQF	1.22533	1.39174	1.57407	Y	Y
Amphimedon queenslandica	Obazoa	Opisthokonta-Holozoa	Metazoa	YP_001031205.1	mitochondrial	Y	Y	TYFDQF	1.24	1.2461	1.3823	Y	Y
Exaiptasia diaphana	Obazoa	Opisthokonta-Holozoa	Metazoa	YP_010133407.1	mitochondrial	Y	Y	AYFDQF	1.17425	1.27349	1.49444	Y	Y
Nemopilema nomurai	Obazoa	Opisthokonta-Holozoa	Metazoa	YP_009421313.1	mitochondrial	Y	Y	SYFDQF	0.924336	1.1758	1.29725	Y	Y
Rickettsia rickettsii	Bacteria	Pseudomonadota	Alphaproteobacteria	ABY71968.1	mitochondrial	Y	Y	SPLAQF	1.12562	1.2093	1.33564	Y	Y
Escherichia coli	Bacteria	Proteobacteria	Gammaproteobacteria	OAF91061.1	mitochondrial	N	Y	------	0.808487	1.00776	0.942424	N	N
Acinetobacter baumannii	Bacteria	Proteobacteria	Gammaproteobacteria	ACC55484.1	mitochondrial	N	Y	------	0.749485	0.978138	1.16923	N	N
Mycobacterium tuberculosis	Bacteria	Actinomycetota	Mycobacteriaceae	CCP44061.1	mitochondrial	N	Y	------	0.8176	0.889565	0.945918	N	N
Y* - present, but positionally shifted

### Sheet: Subunit aN
Supplemental Table S1, sheet 2, related to Figure 2: Features of subunits-aN
	Species	Taxonomy (level 1)	Taxonomy (level 2)	Taxonomy (level 3)	Accession ID (NCBI or UniProt)	Genome	hN	hN sequence	hydropathy
									full length
1	Trypanosoma brucei	Discoba	Euglenozoa	Kinetoplastea	XP_845182.1	nuclear	Y	SNPADHF	-0.9235
2	Trypanosoma cruzi	Discoba	Euglenozoa	Kinetoplastea	XP_812695.1	nuclear	Y	SNPVDHF	-1.1289
3	Leishmania major	Discoba	Euglenozoa	Kinetoplastea	XP_001683315.1	nuclear	Y	SNPVDHF	-0.9748
4	Bodo saltans	Discoba	Euglenozoa	Kinetoplastea	CUG86310.1	nuclear	Y	SNPADHF	-0.998
5	Neobodo designis	Discoba	Euglenozoa	Kinetoplastea	CAMPEP_0174831504	nuclear	Y	SPAEHF	0.8556
6	Papus ankaliazontas	Discoba	Euglenozoa	Kinetoplastea	PhM_4_TR6862	nuclear	Y	SPTDHF	-0.63
7	Euglena gracilis	Discoba	Euglenozoa	Euglenida	6TDU_O	nuclear	Y	SPNEHL	-0.617
8	Euglena longa	Discoba	Euglenozoa	Euglenida	GGOE01049176.1	nuclear	Y	SPNEHL	-0.706
9	Sulcionema specki	Discoba	Euglenozoa	Diplonemea	Sspe_Gene.82820	nuclear	Y	SPVEHI	-0.3179
10	Hemistasia phaeocysticola	Discoba	Euglenozoa	Diplonemea	TRINITY_DN15629_c3_g3_i2	nuclear	Y	SPVEHV	-0.5405
